# Efficient generation of epitope-targeted *de novo* antibodies with Germinal

**DOI:** 10.1101/2025.09.19.677421

**Authors:** Luis S. Mille-Fragoso, Claudia L. Driscoll, John N. Wang, Haoyu Dai, Talal Widatalla, Jim L. Zhang, Xiaowei Zhang, Bing Rao, Liang Feng, Brian L. Hie, Xiaojing J. Gao

**Affiliations:** Department of Bioengineering, Stanford University, Stanford, CA, USA; Sarafan ChEM-H, Stanford University, Stanford, CA, USA; Stanford Bio-X, Stanford University, Stanford, CA, USA; Arc Institute, Palo Alto, CA, USA; Department of Chemical Engineering, Stanford University, Stanford, CA, USA; Department of Computer Science, Stanford University, Stanford, CA, USA; Stanford Biophysics, Stanford University, Stanford, CA, USA; Department of Structural Biology, Stanford University, Stanford, CA, USA; Department of Molecular and Cellular Physiology, Stanford University, Stanford, CA, USA; Stanford Data Science, Stanford University, Stanford, CA, USA

## Abstract

Obtaining novel antibodies against specific protein targets is a widely important yet experimentally laborious process. Meanwhile, computational methods for antibody design have been limited by low success rates that currently require resource-intensive screening. Here, we introduce Germinal, a broadly enabling generative pipeline that designs antibodies against specific epitopes with nanomolar binding affinities while requiring only low-n experimental testing. Our method co-optimizes antibody structure and sequence by integrating a structure predictor with an antibody-specific protein language model to perform *de novo* design of functional complementarity-determining regions (CDRs) onto a user-specified structural framework. When tested against four diverse protein targets, Germinal successfully designed functional antibodies across all targets and binder formats, testing only 43-101 designs for each antigen. Validated designs also exhibited robust expression in mammalian cells and high sequence and structural novelty. We provide open-source code and full computational and experimental protocols to facilitate wide adoption. Germinal represents a milestone in efficient, epitope-targeted *de novo* antibody design, with notable implications for the development of molecular tools and therapeutics.
