## Supplementary material for "Efficient generation of epitope-targeted *de novo* antibodies with Germinal": supp_file3_bli_fits

### Sheet: PDL1 nanobody
Design	WT	R^2	I37A	R^2	Y39A	R^2	E41A	R^2
E11	1.721e-07	0.9819	3.906e-08	0.357	1.385e-07	0.9042	5.193e-07	0.9601
E4	1.907e-07	0.9727	1.273e-06	0.9952	9.357e-07	0.9939	8.398e-06	0.9067
F11	1.977e-07	0.9877	9.502e-08	0.2537	6.337e-07	0.9611	6.946e-07	0.9553
F10	4.23e-07	0.9903	5.092e-12	0.9391	1.078e-06	0.9715	9.975e-08	0.7968
D10	9.027e-07	0.9676	2.612e-11	0.1716	2.871e-08	0.6841	4.808e-09	0.651
G9	1.036e-06	0.9951	8.016e-09	0.423	0.0001044	0.9915	1.677e-05	0.9828
H9	2.145e-06	0.991	4.08e-11	0.2633	3.159e-06	0.9142	3.733e-11	0.2213
Positive	1.79e-10	0.9971	5.866e-08	0.9928	5.644e-12	0.4843	3.136e-05	0.9381

### Sheet: IL3 nanobody
Design	WT	R^2	L26A	R^2	T103A	R^2	F104A	R^2
D2Ser	2.76566e-07	0.947852	0.000118731	0.768126	0.000360574	0.895396	2.87326e-06	0.95909
E1	4.3244e-07	0.936965	4.73617e-05	0.216309	1.02288e-07	0.190987	3.4232e-08	0.582315
Positive	<1.0E-12	0.961005	<1.0E-12	0.978979	<1.0E-12	0.974591	3.47733e-10	0.934566

### Sheet: IL20 nanobody
Design	WT	R^2	R59A	R^2	R63A	R^2	R99A	R^2
H5	1.94407e-07	0.972658	8.60873e-05	0.866548	0.000242899	0.857813	3.72627e-05	0.897768
G5	3.58197e-07	0.984948	1.91416e-05	0.97676	0.000172685	0.957644	4.59565e-07	0.911238
D3	1.86316e-06	0.961824	3.92256e-07	0.95515	3.09872e-06	0.964777	4.42804e-07	0.987182
B2	4.18325e-06	0.968184	0.000200034	0.944228	4.51783e-08	0.827334	8.52603e-07	0.916304
Positive	6.16223e-10	0.996463	9.7221e-10	0.994025	5.65704e-10	0.988728	8.30461e-10	0.997232

### Sheet: BHRF1 nanobody
Design	WT	R^2	V85A/E76A	R^2	I89A/H77A	R^2	R92A/Y122A	R^2
C4lego1	4.18988e-08	0.996502	8.17913e-08	0.96362	4.78969e-07	0.970143	4.98648e-08	0.969298
D3lego1	4.47717e-07	0.960656	8.06677e-07	0.982406	4.67062e-07	0.982847	6.55394e-05	0.977421
A5	1.22159e-06	0.989827	6.28782e-07	0.981977	5.26616e-07	0.969114	1.73325e-06	0.998661
E12	1.29367e-06	0.960144	0.00391242	0.670588	7.81429e-05	0.818831	1.23736e-07	0.879309
D3	1.82197e-06	0.986915	3.60988e-06	0.948143	1.80277e-07	0.940595	1.87151e-05	0.862925
A3	2.527e-06	0.9494	5.58483e-06	0.394198	0.001	0.9	0.001	0.9
C12	5.53249e-06	0.982567	8.701e-05	0.992027	0.00143895	0.969038	2.68915e-05	0.984401
Positive	4.28998e-09	0.993671	5.9212e-09	0.982891	1.26461e-09	0.96636	8.68735e-09	0.954667

### Sheet: PDL1 scFv
Design	WT	R^2	I37A	R^2	Y39A	R^2
H5	6.48335e-07	0.99204	3.517e-06	0.867013	9.7e-07	0.966818
G5	1.61315e-06	0.828095	2.013e-06	0.940034	9.6181e-07	0.721086
E5	3.81169e-06	0.993344	1.96261e-05	0.920662	0.00052532	0.711084

### Sheet: IL3 scFv
Design	WT	R^2	L26A	R^2	T103A	R^2	F104A	R^2
F4	4.05521e-06	0.99211	2.26978e-05	0.9069	9.92e-06	0.9852	7.506e-05	0.9614
F4_sister	1.01849e-06	0.96392	1.78459e-05	0.784582	4.44113e-06	0.972846	N/A
F4_parent	5.20242e-06	0.96396	2.63125e-06	0.768063	3.85406e-06	0.982431	N/A
